# acCRISPR: An activity-correction method for improving the accuracy of CRISPR screens

**DOI:** 10.1101/2022.07.12.499789

**Authors:** Adithya Ramesh, Varun Trivedi, Cory Schwartz, Aida Tafrishi, Amirsadra Mohseni, Mengwan Li, Stefano Lonardi, Ian Wheeldon

## Abstract

High throughput CRISPR screens are revolutionizing the way scientists unravel the genetic underpinnings of novel and evolved phenotypes. One of the critical challenges in accurately assessing screening outcomes is accounting for the variability in sgRNA cutting efficiency. Poorly active guides targeting genes essential to screening conditions obscure the growth defects that are expected from disrupting them. Here, we develop acCRISPR, an end-to-end pipeline that identifies essential genes in pooled CRISPR screens using sgRNA read counts obtained from next-generation sequencing. acCRISPR uses experimentally determined cutting efficiencies for each guide in the library to provide an activity correction to the screening outcomes, thus determining the fitness effect of disrupted genes. This is accomplished by calculating an optimization metric that quantifies the tradeoff between guide activity and library coverage, which is maximized to accurately classify genes essential to screening conditions. CRISPR-Cas9 and -Cas12a screens were carried out in the non-conventional oleaginous yeast *Yarrowia lipolytica* to determine a high-confidence set of essential genes for growth under glucose, a common carbon source used for the industrial production of oleochemicals. acCRISPR was also used in gain-and loss-of-function screens under high salt and low pH conditions to identify known and novel genes that were related to stress tolerance. Collectively, this work presents an experimental-computational framework for CRISPR-based functional genomics studies that may be expanded to other non-conventional organisms of interest.
