## Supplementary File 12 for "acCRISPR: An activity-correction method for improving the accuracy of CRISPR screens"

### Sheet: Cas9
Strain	Time point	Comparison	Pearson
PO1f	Day 2	1 v. 2	0.987623
		1 v. 3	0.983
		2 v. 3	0.982
	Day 4	1 v. 2	0.833
		1 v. 3	0.834
		2 v. 3	0.857
	Day 6	1 v. 2	0.996
		1 v. 3	0.994
		2 v. 3	0.999
PO1f Cas9 ku70	Day 2	1 v. 2	0.976
		1 v. 3	0.946
		2 v. 3	0.947
	Day 4	1 v. 2	0.989
	Day 6	1 v. 2	0.984
		1 v. 3	0.989
		2 v. 3	0.994
PO1f Cas9	Day 2	1 v. 2	0.974
		1 v. 3	0.979
		2 v. 3	0.974
	Day 4	1 v. 2	0.886002
	Day 6	1 v. 2	0.999
		1 v. 3	0.977
		2 v. 3	0.982

### Sheet: Cas12a
Strain	Time point	Comparison	Pearson
PO1f ku70	Day 2	1 v. 2	0.765
		1 v. 3	0.775
		2 v. 3	0.738
	Day 4	1 v. 2	0.756
		1 v. 3	0.772
		2 v. 3	0.762
	Day 6	1 v. 2	0.797
		1 v. 3	0.768
		2 v. 3	0.799
PO1f Cas12a ku70	Day 2	1 v. 2	0.902229
		1 v. 3	0.924857
		2 v. 3	0.892362
	Day 4	1 v. 2	0.936
		1 v. 3	0.933
		2 v. 3	0.927
	Day 6	1 v. 2	0.917964
		1 v. 3	0.915162
		2 v. 3	0.905014
PO1f	Day 2	1 v. 2	0.784
		1 v. 3	0.795
		2 v. 3	0.798
	Day 4	1 v. 2	0.82
		1 v. 3	0.806
		2 v. 3	0.82
	Day 6	1 v. 2	0.797
		1 v. 3	0.812
		2 v. 3	0.805
PO1f Cas12a	Day 2	1 v. 2	0.883
		1 v. 3	0.815
		2 v. 3	0.804
	Day 4	1 v. 2	0.879
		1 v. 3	0.864
		2 v. 3	0.859
	Day 6	1 v. 2	0.896
		1 v. 3	0.764
		2 v. 3	0.8
