## Supplementary File 13 for "acCRISPR: An activity-correction method for improving the accuracy of CRISPR screens"

### Sheet: Demultiplexing Info - Cas9 
Library ID#	SRA file name	Illumina barcode	Demultiplexing Needed	Pseudo-Barcode for Demultiplexing with CutAdapt	Sample description
1	GW_Yl_Cas9_Lib_1_2_3_4_001.fastq.gz	CAAGGCGA	Yes	^AGTCCG	PO1f_day 2_Replicate #1
2				^GTAGTC	PO1f_day 4_Replicate #1
3				^CAGTAG	PO1f_day 6_Replicate #1
4				^TCCAGT	PO1f_day 2_Replicate #2
5	GW_Yl_Cas9_Lib_5_6_7_8_001.fastq.gz	GACGCTAT	Yes	^AGTCCG	PO1f_day 4_Replicate #2
6				^GTAGTC	PO1f_day 6_Replicate #2
7				^CAGTAG	PO1f_day 2_Replicate #3
8				^TCCAGT	PO1f_day 4 _Replicate #3
9	GW_Yl_Cas9_Lib_9_10_12_001.fastq.gz	ACTTCTTC	Yes	^AGTCCG	PO1f_day 6 _Replicate #3
10				^GTAGTC	PO1f_Cas9_day 2_Replicate #1
12				^TCCAGT	PO1f_Cas9_day 6_Replicate #1
13	GW_Yl_Cas9_Lib_13_14_15_16_001.fastq.gz	CCTAGAAT	Yes	^AGTCCG	PO1f_Cas9_day 2_Replicate #2
14				^GTAGTC	PO1f_Cas9_day 4_Replicate #1
15				^CAGTAG	PO1f_Cas9_day 6_Replicate #2
16				^TCCAGT	PO1f_Cas9_day 2_Replicate #3
17	GW_Yl_Cas9_Lib_17_18_19_20_001.fastq.gz	TGGTAACG	Yes	^AGTCCG	PO1f_Cas9_day 4_Replicate #2
18				^GTAGTC	PO1f_Cas9_day 6_Replicate #3
19				^CAGTAG	PO1f_Cas9_ku70_day 2_Replicate #1
20				^TCCAGT	PO1f_Cas9_ku70_day 4_Replicate #1
21	GW_Yl_Cas9_Lib_21_22_23_24_001.fastq.gz	CATCAGAC	Yes	^AGTCCG	PO1f_Cas9_ku70_day 6_Replicate #1
22				^GTAGTC	PO1f_Cas9_ku70_day 2_Replicate #2
23				^CAGTAG	PO1f_Cas9_ku70_day 4_Replicate #2
24				^TCCAGT	PO1f_Cas9_ku70_day 6_Replicate #2
25	GW_Yl_Cas9_Lib_25_27_28_001.fastq.gz	GTGCGTAA	Yes	^AGTCCG	PO1f_Cas9_ku70_day 2_Replicate #3
27				^CAGTAG	PO1f_Cas9_ku70_day 6_Replicate #3
28				^TCCAGT	Cas9_Raw_Library_Replicate #1
29	GW_Yl_Cas9_Lib_29_30_001.fastq.gz	CTATTCAA	Yes	^AGTCCG	Cas9_Raw_Library_Replicate #2
30				^GTAGTC	Cas9_Raw_Library_Replicate #3

### Sheet: Demultiplexing Info - Cas12a 
SRA file name	SRA sample name/Sample Description	Illumina Barcode	Demultiplexing needed	Pseudo-Barcode for Demultiplexing with CutAdapt	Readsets contained
GW_Yl_Cpf1_ControlFS_2_S1_R1_001.fastq.gz	PO1f_day2_All3reps	CAAGGCGA	Yes	^TTCCGG	Replicate #1
				^GCTATT	Replicate #2
				^CAGGAC	Replicate #3
GW_Yl_Cpf1_ControlFS_4_S3_R1_001.fastq.gz	PO1f_day4_All3reps	CCAAGTCT	Yes	^TTCCGG	Replicate #1
				^GCTATT	Replicate #2
				^CAGGAC	Replicate #3
GW_Yl_Cpf1_ControlFS_6_S5_R1_001.fastq.gz	PO1f_day6_All3reps	GGTTCAGG	Yes	^TTCCGG	Replicate #1
				^GCTATT	Replicate #2
				^CAGGAC	Replicate #3
GW_Yl_Cpf1_FS_2_S2_R1_001.fastq.gz	PO1f_LbCas12a_day2_All3reps	CTCTCGTC	Yes	^AGATCG	Replicate #1
				^GCTATT	Replicate #2
				^CAGGAC	Replicate #3
GW_Yl_Cpf1_FS_4_S4_R1_001.fastq.gz	PO1f_LbCas12a_day4_All3reps	AACCTGAT	Yes	^AGATCG	Replicate #1
				^GCTATT	Replicate #2
				^CAGGAC	Replicate #3
GW_Yl_Cpf1_FS_6_S6_R1_001.fastq.gz	PO1f_LbCas12a_day6_All3reps	AGCTAGGT	Yes	^AGATCG	Replicate #1
				^GCTATT	Replicate #2
				^CAGGAC	Replicate #3
GW_Yl_Cpf1_ControlCS_2_S2_R1_001.fastq.gz	PO1f_dku70_day2_All3reps	CTCTCGTC	Yes	^AGATCG	Replicate #1
				^GCTATT	Replicate #2
				^CAGGAC	Replicate #3
GW_Yl_Cpf1_ControlCS_4_S4_R1_001.fastq.gz	PO1f_dku70_day4_All3reps	TAATACAG	Yes	^AGATCG	Replicate #1
				^GCTATT	Replicate #2
				^CAGGAC	Replicate #3
GW_Yl_Cpf1_ControlCS_6_S6_R1_001.fastq.gz	PO1f_dku70_day6_All3reps	AACCTGAT	Yes	^AGATCG	Replicate #1
				^GCTATT	Replicate #2
				^CAGGAC	Replicate #3
GW_Yl_Cpf1_CS_2_S2_R1_001.fastq.gz	PO1f_LbCas12a_dku70_day2_All3reps	TAATACAG	Yes	^AGATCG	Replicate #1
				^GCTATT	Replicate #2
				^CAGGAC	Replicate #3
GW_Yl_Cpf1_CS_4_S4_R1_001.fastq.gz	PO1f_LbCas12a_dku70_day4_All3reps	ACTGTTCG	Yes	^AGATCG	Replicate #1
				^GCTATT	Replicate #2
				^CAGGAC	Replicate #3
GW_Yl_Cpf1_CS_6_S6_R1_001.fastq.gz	PO1f_LbCas12a_dku70_day6_All3reps	AAGTCCAG	Yes	^AGATCG	Replicate #1
				^GCTATT	Replicate #2
				^CAGGAC	Replicate #3
GW_Yl_Cpf1_RawLib1_R1_001.fastq.gz	LbCas12a_Raw_Library_Rep1	CAAGGCGA	No	N/A	Replicate #1
GW_Yl_Cpf1_RawLib2_R1_001.fastq.gz	LbCas12a_Raw_Library_Rep2	CTCTCGTC	No	N/A	Replicate #2
GW_Yl_Cpf1_RawLib3_R1_001.fastq.gz	LbCas12a_Raw_Library_Rep3	CCAAGTCT	No	N/A	Replicate #3
